# Data integration across conditions improves turnover number estimates and metabolic predictions

**DOI:** 10.1101/2022.04.01.486742

**Authors:** Philipp Wendering, Marius Arend, Zahra Razaghi-Moghadamkashani, Zoran Nikoloski

**Author notes:** authors contributed equally (Philipp Wendering, Marius Arend).

## Abstract

Turnover numbers characterize a key property of enzymes, and their usage in constraint-based metabolic modeling is expected to increase prediction accuracy of diverse cellular phenotypes. *In vivo* turnover numbers can be obtained by ranking of estimates obtained by integrating reaction rate and enzyme abundance measurements from individual experiments; yet, their contribution to improving predictions of condition-specific cellular phenotypes remains elusive. Here we show that available *in vitro* and *in vivo* turnover numbers lead to poor prediction of condition-specific growth rates with protein-constrained models of *Escherichia coli* and *Saccharomyces cerevisiae*, particularly in the ultimate test scenario when protein abundances are integrated in the model. We demonstrate that *in vivo* estimation of turnover number by simultaneous consideration of heterogeneous physiological data leads to improved prediction of condition-specific growth rates. Moreover, the obtained estimates are more precise than the available *in vivo* turnover numbers. Therefore, our approach provides the means to decrease the bias of *in vivo* turnover numbers and paves the way towards cataloguing *in vivo* kcatomes of other organisms.
