## Supplementary material for "Data integration across conditions improves turnover number estimates and metabolic predictions": Table S1

### Sheet: Table S1A
Table S1A: Model performance only using experimental uptake rates and protein abundance but no protein pool as constraints in S. cerevisiae pcGEM. Relative prediction error of growth rate by PRESTO model and average relative prediction error and standard deviation of GECKO models. NaN indicates models that were infeasible.
Experimental Condition	PRESTO relative Error	mean GECKO relative Error	sd GECKO relative Error
Lahtvee2017_REF	-0.274669	-0.969378	4.0896e-09
Lahtvee2017_EtOH20	-0.217102	NaN	NaN
Lahtvee2017_EtOH40	-0.13161	-0.984455	2.32372e-09
Lahtvee2017_EtOH60	-0.243244	NaN	NaN
Lahtvee2017_Osmo02	-0.0994563	-0.965244	4.47555e-09
Lahtvee2017_Osmo04	-0.104041	-0.96391	4.81623e-09
Lahtvee2017_Osmo06	-0.178723	-0.966357	2.86998e-09
Yu2020_Clim	-0.981992	NaN	NaN
Yu2020_CN30	-0.973594	-0.984305	1.35769e-08
Yu2020_CN50	-0.979084	NaN	NaN
Yu2020_CN115	-0.960292	-0.986699	1.11752e-08
DiBartolomeo2020_Gluc	-0.974133	-0.992107	5.55112e-16
DiBartolomeo2020_Etoh	-0.822032	NaN	NaN
Yu2021_N30_005	-0.624061	NaN	NaN
Yu2021_std_010	-0.867526	NaN	NaN
Yu2021_N30_010	-0.845224	NaN	NaN
Yu2021_N30_013	-0.890993	NaN	NaN
Yu2021_N30_018	-0.922087	-0.999621	3.19965e-10
Yu2021_N30_030	-0.951923	-0.999548	3.99251e-10
Yu2021_N30_035	-0.96031	-0.999449	5.13145e-10
Yu2021_Gln_glc1	-0.771887	-0.997945	2.04743e-09
Yu2021_Gln_glc2	-0.792448	-0.999189	7.07323e-10
Yu2021_Gln_N30	-0.846818	-0.999325	6.478e-11
Yu2021_Phe_std	-0.86304	-0.998894	1.00773e-09
Yu2021_Phe_N30	-0.799901	-0.998727	1.1164e-09
Yu2021_Ile_std	-0.852601	-0.999118	7.60561e-10
Yu2021_Ile_N30	-0.865948	-0.997351	2.36968e-09

### Sheet: Table S1B
Table S1B: Values of corrected turnover numbers from PRESTO ('PRESTO_KCAT') and considering the maximum of all kcat corrections from condition-specific GECKO models ('GECKO_KCAT') in S. cerevisiae.
Protein	GECKO_KCAT[s^-1]	PRESTO_KCAT[s^-1]
P00330	108073	0
P00359	1550	0
P00549	6711.91	0
P00560	3933	0
P00899	383	519.533
P00924	8207.5	0
P00931	775.751	351.554
P00937	383	381.837
P00958	94.4916	29.9343
P04801	90	17.5352
P05694	3.5	30.251
P06168	78.3	4.08077
P06169	322.8	0
P07262	28650	0
P07283	134.9	5184.59
P07342	1232.65	42.6994
P10659	385000	40.3629
P11154	16916.6	4.99821
P12683	18400	0
P14065	20.215	0
P14540	1562	12.5223
P15019	75.0001	0
P16862	22916.3	813.582
P18544	34.0233	1.09722
P21147	0.5	0
P28777	105.93	2.91815
P32476	0.181334	149.675
P32895	1170	18.0979
P33312	0.000666666	0
P33330	22.675	1956.82
P36148	9.97335	0
P38063	1170	0
P38604	4.07634	777.472
P38620	1170	0
P38625	19.3921	0
P38689	1170	0
P38972	5.06748	2477.08
P39006	366.667	0
P46655	3.61	0
P48445	450000	0
P48570	5.133	969.856
P49089	6.60001	582.232
P52867	0.00536667	0
P54839	33.3333	17.107
Q00955	4488.34	0
Q04728	246.401	257.849
Q04952	1320	0
Q06817	34.8	0
Q12189	52000	0
P04046	0	9.65677
P07251	0	29.2511
P00128	0	23.9273
P00427	0	7812.65
P00830	0	13.2604
P04037	0	4.06695
P04161	0	206.905
P04802	0	1171.88
P05626	0	200.488
P07170	0	3.68036
P07244	0	3.24936
P07245	0	348.813
P07255	0	155.73
P07256	0	149.514
P07257	0	5.91404
P07264	0	1.45194
P07277	0	6.82216
P07285	0	153.642
P08067	0	667.205
P08465	0	4.99464
P08524	0	734.452
P08566	0	220.362
P09457	0	58.9937
P09624	0	8.83012
P10614	0	59.3445
P11412	0	373.439
P12695	0	30.7107
P13188	0	893.465
P15496	0	197820
P16387	0	84.1032
P16451	0	4432.84
P16603	0	0.0745106
P17505	0	52.0661
P19358	0	3254.94
P19414	0	97.3383
P20049	0	20.6191
P20051	0	20.4706
P20967	0	35.3337
P21306	0	31.7227
P21801	0	0.281336
P24521	0	1416.29
P25087	0	46.0807
P25340	0	83.0741
P28239	0	326.892
P28240	0	1.50637
P28272	0	26.9126
P28834	0	333.808
P29952	0	7.11363
P30624	0	70.4211
P30902	0	191.377
P32179	0	1051.32
P32264	0	77.893
P32288	0	206.494
P32353	0	33.3183
P32377	0	194.829
P32473	0	10.3266
P33421	0	3422.43
P36010	0	0.47239
P36013	0	94.8161
P37291	0	68.974
P37292	0	22.3142
P38009	0	51.9735
P38077	0	0.0845907
P38145	0	38.0796
P38169	0	11.9263
P38708	0	322.15
P38795	0	129.46
P38913	0	2893.97
P39533	0	6.69916
P39714	0	58.8296
P41939	0	149.001
P42941	0	44.8255
P43619	0	13.2685
P47096	0	3.74708
P47125	0	1141.57
P47143	0	44.1456
P49095	0	86.3061
P49367	0	542.089
P53312	0	0.127055
P53598	0	9.27564
P53848	0	2.47975
P54115	0	3.15282
P54781	0	7.01633
P80210	0	1378.66
P81450	0	10.7338
Q01217	0	0.058893
Q03266	0	4.82702
Q04935	0	20675.6
Q05911	0	7.39528
Q05979	0	187.259
Q06405	0	6752.31
Q12109	0	2.61925
Q12265	0	72.844
Q12452	0	17.2591

### Sheet: Table S1C
Table S1C: Values of corrected turnover numbers from PRESTO ('PRESTO_KCAT') and considering the maximum of all kcat corrections from condition-specific GECKO models ('GECKO_KCAT') in E. Coli.
Protein	GECKO_KCAT[s^-1]	PRESTO_KCAT[s^-1]
P05793	78.3	127.477
P0A9D4	2333.33	10.5798
P15254	5.06748	14.3178
P77399	45500	0
P00547	0	5.21658
P00904	0	538.111
P00909	0	8.18654
P00934	0	9.89691
P00946	0	421.877
P04079	0	4.80904
P05020	0	4.01164
P05791	0	45.4265
P06988	0	255.638
P06989	0	73.8633
P07014	0	16.9892
P08142	0	79.8314
P08178	0	14.8132
P08997	0	7.32327
P09151	0	34.3572
P0A6A8	0	5.79702
P0A6D3	0	653.131
P0A6E4	0	47.8155
P0A6E6	0	12.3832
P0A6P9	0	52.1123
P0A6R0	0	108.065
P0A6T1	0	0.00972881
P0A6T3	0	32.8434
P0A6T5	0	3.75429
P0A7B5	0	16.5201
P0A7D4	0	5.49788
P0A7E5	0	13.3058
P0A825	0	22.2238
P0A870	0	13.0063
P0A953	0	55.1345
P0A9C5	0	115.674
P0A9Q5	0	16.5988
P0A9T0	0	14.5252
P0AB71	0	11.034
P0AB80	0	34.4452
P0AB89	0	848.451
P0ABA0	0	820.877
P0ABA4	0	2843.46
P0ABA6	0	422.084
P0ABB0	0	291.083
P0ABB4	0	50.2074
P0ABD5	0	74.6217
P0ABD8	0	5847.14
P0ABI8	0	2358.44
P0ABJ1	0	359.364
P0AC41	0	42.4937
P0AEK2	0	38.4414
P0AEK4	0	204.633
P0AEN1	0	77.8036
P0AG16	0	16.3257
P0AG18	0	25.7861
P11446	0	37.1874
P14900	0	17.9916
P15639	0	39.7962
P15640	0	29.0959
P17854	0	20.9925
P21156	0	25.6593
P21177	0	3.7492
P21645	0	50.7127
P22188	0	7.94655
P22255	0	29.1228
P23721	0	15.0339
P24182	0	111.823
P24186	0	69.2703
P30011	0	0.420869
P36683	0	230.018
P60757	0	3.45899
P62620	0	0.498347
P69805	0	707.679
Q47146	0	89.6221

### Sheet: Table S1D
Table S1D: Information from uniprot und KEGG servers for the enzymes whose turnover numbers were corrected by GECKO and PRESTO in S. cerevisiae (see also Fig3b and FigS16).
UniprotID	Protein_Name	KEGGID	PathwayInfo	KEGGOrthoInfo
P07342	Acetolactate synthase catalytic subunit, mitochondrial	sce:YMR108W	sce00290 Valine, leucine and isoleucine biosynthesis sce00650 Butanoate metabolism sce00660 C5-Branched dibasic acid metabolism sce00770 Pantothenate and CoA biosynthesis sce01100 Metabolic pathways sce01110 Biosynthesis of secondary metabolites sce01210 2-Oxocarboxylic acid metabolism sce01230 Biosynthesis of amino acids	K01652
P38972	Phosphoribosylformylglycinamidine synthase (FGAM synthase) (FGAMS)	sce:YGR061C	sce00230 Purine metabolism sce01100 Metabolic pathways sce01110 Biosynthesis of secondary metabolites	K01952
P05694	5-methyltetrahydropteroyltriglutamate--homocysteine methyltransferase	sce:YER091C	sce00270 Cysteine and methionine metabolism sce00450 Selenocompound metabolism sce01100 Metabolic pathways sce01110 Biosynthesis of secondary metabolites sce01230 Biosynthesis of amino acids	K00549
P06168	Ketol-acid reductoisomerase, mitochondrial	sce:YLR355C	sce00290 Valine, leucine and isoleucine biosynthesis sce00770 Pantothenate and CoA biosynthesis sce01100 Metabolic pathways sce01110 Biosynthesis of secondary metabolites sce01210 2-Oxocarboxylic acid metabolism sce01230 Biosynthesis of amino acids	K00053
P18544	Acetylornithine aminotransferase, mitochondrial (ACOAT)	sce:YOL140W	sce00220 Arginine biosynthesis sce01100 Metabolic pathways sce01110 Biosynthesis of secondary metabolites sce01210 2-Oxocarboxylic acid metabolism sce01230 Biosynthesis of amino acids	K00818
P00899	Anthranilate synthase component 1	sce:YER090W	sce00400 Phenylalanine, tyrosine and tryptophan biosynthesis sce01100 Metabolic pathways sce01110 Biosynthesis of secondary metabolites sce01230 Biosynthesis of amino acids	K01657
P00937	Multifunctional tryptophan biosynthesis protein [Includes: Anthranilate synthase component 2 (AS)	sce:YKL211C	sce00400 Phenylalanine, tyrosine and tryptophan biosynthesis sce01100 Metabolic pathways sce01110 Biosynthesis of secondary metabolites sce01230 Biosynthesis of amino acids	K01656
P49089	Asparagine synthetase [glutamine-hydrolyzing] 1	sce:YPR145W	sce00250 Alanine, aspartate and glutamate metabolism sce01100 Metabolic pathways sce01110 Biosynthesis of secondary metabolites sce01230 Biosynthesis of amino acids	K01953
P28777	Chorismate synthase	sce:YGL148W	sce00400 Phenylalanine, tyrosine and tryptophan biosynthesis sce01100 Metabolic pathways sce01110 Biosynthesis of secondary metabolites sce01230 Biosynthesis of amino acids	K01736
P14540	Fructose-bisphosphate aldolase (FBP aldolase) (FBPA)	sce:YKL060C	sce00010 Glycolysis sce00030 Pentose phosphate pathway sce00051 Fructose and mannose metabolism sce00680 Methane metabolism sce01100 Metabolic pathways sce01110 Biosynthesis of secondary metabolites sce01200 Carbon metabolism sce01230 Biosynthesis of amino acids	K01624
P48570	Homocitrate synthase, cytosolic isozyme (HCS)	sce:YDL182W	sce00300 Lysine biosynthesis sce00620 Pyruvate metabolism sce01100 Metabolic pathways sce01110 Biosynthesis of secondary metabolites sce01210 2-Oxocarboxylic acid metabolism sce01230 Biosynthesis of amino acids	K01655
P54839	Hydroxymethylglutaryl-CoA synthase (HMG-CoA synthase)	sce:YML126C	sce00280 Valine, leucine and isoleucine degradation sce00650 Butanoate metabolism sce00900 Terpenoid backbone biosynthesis sce01100 Metabolic pathways sce01110 Biosynthesis of secondary metabolites	K01641
P38604	Lanosterol synthase ERG7	sce:YHR072W	sce00100 Steroid biosynthesis sce01100 Metabolic pathways sce01110 Biosynthesis of secondary metabolites	K01852
P10659	S-adenosylmethionine synthase 1 (AdoMet synthase 1)	sce:YLR180W	sce00270 Cysteine and methionine metabolism sce00999 Biosynthesis of various plant secondary metabolites sce01100 Metabolic pathways sce01110 Biosynthesis of secondary metabolites sce01230 Biosynthesis of amino acids sce01240 Biosynthesis of cofactors	K00789
P00958	Methionine--tRNA ligase, cytoplasmic	sce:YGR264C	sce00450 Selenocompound metabolism sce00970 Aminoacyl-tRNA biosynthesis sce01100 Metabolic pathways	K01874
Q04728	Arginine biosynthesis bifunctional protein ArgJ, mitochondrial (Extracellular mutant protein 40) [Cleaved into: Arginine biosynthesis bifunctional protein ArgJ alpha chain; Arginine biosynthesis bifunctional protein ArgJ beta chain] [Includes: Glutamate N-acetyltransferase (GAT)	sce:YMR062C	sce00220 Arginine biosynthesis sce01100 Metabolic pathways sce01110 Biosynthesis of secondary metabolites sce01210 2-Oxocarboxylic acid metabolism sce01230 Biosynthesis of amino acids	K00620
P16862	ATP-dependent 6-phosphofructokinase subunit beta	sce:YMR205C	sce00010 Glycolysis sce00030 Pentose phosphate pathway sce00051 Fructose and mannose metabolism sce00052 Galactose metabolism sce00680 Methane metabolism sce01100 Metabolic pathways sce01110 Biosynthesis of secondary metabolites sce01200 Carbon metabolism sce01230 Biosynthesis of amino acids sce03018 RNA degradation	K00850
P07283	Phosphomannomutase (PMM)	sce:YFL045C	sce00051 Fructose and mannose metabolism sce00520 Amino sugar and nucleotide sugar metabolism sce01100 Metabolic pathways sce01110 Biosynthesis of secondary metabolites sce01240 Biosynthesis of cofactors sce01250 Biosynthesis of nucleotide sugars	K17497
P32895	Ribose-phosphate pyrophosphokinase 1	sce:YKL181W	sce00030 Pentose phosphate pathway sce00230 Purine metabolism sce01100 Metabolic pathways sce01110 Biosynthesis of secondary metabolites sce01200 Carbon metabolism sce01230 Biosynthesis of amino acids	K00948
P33330	Phosphoserine aminotransferase (PSAT)	sce:YOR184W	sce00260 Glycine, serine and threonine metabolism sce00270 Cysteine and methionine metabolism sce00680 Methane metabolism sce00750 Vitamin B6 metabolism sce01100 Metabolic pathways sce01110 Biosynthesis of secondary metabolites sce01200 Carbon metabolism sce01230 Biosynthesis of amino acids sce01240 Biosynthesis of cofactors	K00831
P11154	Pyruvate carboxylase 1	sce:YGL062W	sce00020 Citrate cycle sce00620 Pyruvate metabolism sce01100 Metabolic pathways sce01200 Carbon metabolism sce01230 Biosynthesis of amino acids	K01958
P32476	Squalene epoxidase ERG1 (SE)	sce:YGR175C	sce00100 Steroid biosynthesis sce00909 Sesquiterpenoid and triterpenoid biosynthesis sce01100 Metabolic pathways sce01110 Biosynthesis of secondary metabolites	K00511
P04801	Threonine--tRNA ligase, cytoplasmic	sce:YIL078W	sce00970 Aminoacyl-tRNA biosynthesis	K01868
P00931	Tryptophan synthase	sce:YGL026C	sce00260 Glycine, serine and threonine metabolism sce00400 Phenylalanine, tyrosine and tryptophan biosynthesis sce01100 Metabolic pathways sce01110 Biosynthesis of secondary metabolites sce01230 Biosynthesis of amino acids	K01694

### Sheet: TableS1E
Table S1E: Information from uniprot und KEGG servers for the enzymes whose turnover numbers were corrected by both GECKO and PRESTO in E. coli (see also Fig3b and FigS12a).
UniprotID	Protein_Name	KEGGID	PathwayInfo	KEGGOrthoInfo
P05793	Ketol-acid reductoisomerase (NADP(+)) (KARI)	eco:b3774	eco00290 Valine, leucine and isoleucine biosynthesis eco00770 Pantothenate and CoA biosynthesis eco01100 Metabolic pathways eco01110 Biosynthesis of secondary metabolites eco01210 2-Oxocarboxylic acid metabolism eco01230 Biosynthesis of amino acids	K00053|K12000
P0A9D4	Serine acetyltransferase (SAT)	eco:b3607	eco00270 Cysteine and methionine metabolism eco00920 Sulfur metabolism eco01100 Metabolic pathways eco01110 Biosynthesis of secondary metabolites eco01120 Microbial metabolism in diverse environments eco01200 Carbon metabolism eco01230 Biosynthesis of amino acids	K00640|K12000
P15254	Phosphoribosylformylglycinamidine synthase (FGAM synthase) (FGAMS)	eco:b2557	eco00230 Purine metabolism eco01100 Metabolic pathways eco01110 Biosynthesis of secondary metabolites	K01952|K12000
